# Immune transcriptomic differences in paediatric patients with SARS-CoV-2 compared to other lower respiratory tract infections

**DOI:** 10.1101/2025.11.07.687132

**Authors:** Negusse Tadesse Kitaba, Lesley Workman, Cheryl Cohen, Diana Baralle, Ellen Kong, Maresa Botha, Marina Johnson, David Goldblatt, Mark P Nicol, John W Holloway, Heather J Zar

## Abstract

The clinical severity of SARS-CoV-2 infection in children varies, with asymptomatic or mild illness predominating and a minority developing severe disease. Understanding the immunological responses that underlie severity of disease may guide future development of preventive or therapeutic interventions. This study compared whole blood transcriptomes of healthy children (N=127), children with mild/asymptomatic SARS-CoV-2 infection (N=71) and children hospitalised with severe SARS-COV-2 (N=41), lower respiratory tract illness (LRTI) or LRTI due to Respiratory Syncytial Virus (RSV-LRTI) (N=47) or Pulmonary Tuberculosis (PTB) (N=47). We identified >5000 differentially expressed genes including: *OLFM4, IFI27, CBX7, IGF2BP3, OTOF* for severe SARS-CoV-2; *IFI27, OTOF, SIGLEC1, IFI44L* and *USP18* for RSV-LRTI, and *MMP8, LTF, IGF2BP3, GPR84, CD177, C1QC* and *DEFA4* for PTB, at false discovery rate (FDR) <0.05. Pathway analysis identified enrichment for neutrophil degranulation, interferon gamma signalling, overexpression of ribosomal proteins and depletion of immune response in severe SARS-CoV-2 compared to healthy (SAR-COV-2 uninfected) children. Weighted Gene Co-expression Network Analysis (*WGCNA*) identified 10 correlated gene modules shared between LRTI showing similar underlying response mechanisms. Cellular decomposition analysis identified the depletion of 22 cell types in severe SARS-CoV-2, 16 for RSV-LRTI and 21 for PTB compared to healthy SARS-CoV-2 uninfected control children. We identified 82 genes important for discriminating asymptomatic/mild from severe SARS-CoV-2 including *CBX7, TRAF1, ZNF324* and *CASS4*; 93 healthy from severe SARS-CoV-2 including *RORC, CBX7, NR3C2, MID2* and *ADAMTS2*; 110 genes for RSV-LRTI and 95 for PTB children which can be used for future therapeutic targets.

**Graphical abstract:** 
