## Supplementary Table S6 for "Immune transcriptomic differences in paediatric patients with SARS-CoV-2 compared to other lower respiratory tract infections"

### Sheet: summary stat
TWAS	number of elements
severe Covid	22
RSV-LRTI	16
PTB	21
Covid severity	23
Overall number of unique elements	29

### Sheet: Severe Covid-19
Severe Covid-19		logFC	AveExpr	t	P.Value	adj.P.Val	B
	macrophage	-0.0002	0.000183729	-8.63556	4.57e-15	1.83e-13	19.961
	CD8-positive, alpha-beta T cell	0.0438	0.0928003	7.33558	9.22e-12	1.84e-10	12.1519
	CD8+ Ttm	0.0245	0.0362145	7.16347	2.42e-11	3.23e-10	11.1593
	T cell	0.0595	0.167939	7.09331	3.58e-11	3.58e-10	10.8507
	central memory CD8-positive, alpha-beta T cell	0.0286	0.0593899	6.84964	1.37e-10	1.09e-09	9.48594
	effector memory CD8-positive, alpha-beta T cell	0.024	0.0384272	6.61058	4.97e-10	3.31e-09	8.1913
	naive B cell	-0.0113	0.0310497	-5.00977	1.38e-06	7.89e-06	0.506797
	B cell	-0.0241	0.0775135	-4.7086	5.23e-06	2.61e-05	-0.820763
	Non plasma B-cells	-0.0155	0.0453432	-4.59444	8.53e-06	3.79e-05	-1.28748
	unswitched memory B cell	-0.0108	0.0331379	-4.52123	1.16e-05	4.65e-05	-1.58208
	effector memory CD8-positive, alpha-beta T cell, terminally differentiated	0.0098	0.0171794	4.33948	2.47e-05	8.99e-05	-2.32238
	classical monocyte	-0.0135	0.0501306	-3.86076	0.000161529	0.00053843	-4.09562
	basophil	0.0004	0.00086926	3.81403	0.000192359	0.000591875	-4.31841
	monocyte	-0.0144	0.0550216	-3.70067	0.000291948	0.000834136	-4.6516
	CD8-positive, alpha-beta memory T cell	0.0086	0.0207934	3.61309	0.000400415	0.00106777	-5.00658
	myeloid cell	-0.007	0.0294474	-3.39791	0.000849625	0.00212406	-5.63762
	CD27neg memory B-cells	-0.0055	0.0291411	-3.01466	0.00297572	0.0070017	-6.85614
	naive thymus-derived CD8-positive, alpha-beta T cell	0.0093	0.029773	2.8438	0.00501717	0.0111493	-7.35611
	Cytotoxic NK cells	0.0041	0.0109298	2.7645	0.0063442	0.0133562	-7.57182
	CD57neg Cytotoxic NK cells	0.0034	0.00942149	2.63961	0.00908905	0.0181781	-7.8984
	Naive T-helpers	0.0084	0.0337773	2.46223	0.0148267	0.0282413	-8.32143
	Central memory T-helpers	0.0058	0.0176135	1.93438	0.0547621	0.0995675	-9.46713
	eosinophil	0.003	0.013284	1.74619	0.0826238	0.143694	-9.81257
	class switched memory B cell	-0.0018	0.022053	-1.13373	0.258538	0.430896	-10.6682
	Regulatory NK cells	0.0005	0.00358688	1.10353	0.271388	0.434221	-10.7172
	conventional dendritic cell	-0.0015	0.0249643	-0.859955	0.391051	0.591621	-10.9105
	Transitional memory T-helpers	0.0007	0.00304766	0.844964	0.399344	0.591621	-10.9534
	regulatory T cell	0	0.000603849	-0.642866	0.521196	0.744566	-10.6075
	CD4-positive, alpha-beta T cell	-0.0026	0.0206656	-0.612245	0.541212	0.746499	-11.1443
	natural killer cell	0.0002	0.00467425	0.179859	0.857482	1	-11.2952
	granulocyte	0.0007	0.047957	0.173388	0.862557	1	-11.2878
	neutrophil	-0.0007	0.055742	-0.158396	0.874337	1	-11.2829
	non-classical monocyte	-0.0003	0.0309414	-0.154852	0.877126	1	-11.2699
	CD57pos Cytotoxic NK cells	0	0.00205677	0.142856	0.886577	1	-11.2757
	plasmablast	0	0.0008172	-0.0118859	0.990531	1	-10.5254
	T-helpers TEMRA	0	0.000120004	3.2e-05	0.999975	1	-11.3409
	fibroblast	0	2.94e-07	-3.99e-06	0.999997	1	-10.647
	Effector memory T-helpers	0	6.69e-06	1.98e-06	0.999998	1	-11.2957
	plasmacytoid dendritic cell, human	0	1.77e-06	-5.6e-07	1	1	-11.0211
	plasma cell	0	1.94e-18	-1.1e-13	1	1	-11.3047

### Sheet: PTB
PTB	cell_type	logFC	AveExpr	t	P.Value	adj.P.Val	B
	macrophage	0.0002	0.00019598	9.41347	3.06e-17	1.22e-15	24.7581
	T cell	-0.0736	0.163354	-8.5789	5.38e-15	6.99e-14	19.5154
	CD8-positive, alpha-beta T cell	-0.0501	0.0897986	-8.53869	6.87e-15	6.99e-14	19.2675
	central memory CD8-positive, alpha-beta T cell	-0.034	0.0574282	-8.53585	6.99e-15	6.99e-14	19.2391
	CD8+ Ttm	-0.024	0.0353485	-7.76294	7.03e-13	5.62e-12	14.6709
	effector memory CD8-positive, alpha-beta T cell	-0.0238	0.0375606	-7.0279	4.68e-11	3.12e-10	10.5306
	myeloid cell	0.0119	0.0303948	5.74573	4.06e-08	2.32e-07	3.88034
	CD8-positive, alpha-beta memory T cell	-0.0112	0.0194709	-4.90609	2.14e-06	1.07e-05	0.0188794
	naive thymus-derived CD8-positive, alpha-beta T cell	-0.0154	0.0286068	-4.63293	7.08e-06	3.15e-05	-1.15177
	monocyte	0.0153	0.0557919	3.90135	0.00013693	0.00054773	-3.97297
	neutrophil	0.0184	0.0587627	3.71487	0.00027439	0.00099778	-4.64392
	classical monocyte	0.0126	0.050619	3.51829	0.0005554	0.00180807	-5.29534
	effector memory CD8-positive, alpha-beta T cell, terminally differentiated	-0.008	0.016704	-3.50222	0.00058762	0.00180807	-5.33239
	Naive T-helpers	-0.0113	0.0339077	-3.32672	0.00107398	0.00306853	-5.92744
	granulocyte	0.0127	0.0500797	2.99317	0.00316665	0.0084444	-6.93047
	Central memory T-helpers	-0.0079	0.0175688	-2.81748	0.0054056	0.013514	-7.42329
	Cytotoxic NK cells	-0.0033	0.0108405	-2.55169	0.0115885	0.0264897	-8.1074
	basophil	-0.0002	0.00086268	-2.54146	0.0119203	0.0264897	-8.13726
	class switched memory B cell	-0.0036	0.0216097	-2.39267	0.0178012	0.0374761	-8.46691
	Transitional memory T-helpers	-0.0015	0.00285316	-2.09991	0.0371916	0.0743833	-9.13366
	CD57neg Cytotoxic NK cells	-0.0025	0.0094398	-2.04455	0.0424194	0.0807989	-9.24766
	naive B cell	0.0036	0.0306239	1.64833	0.101106	0.183828	-9.93586
	non-classical monocyte	0.0032	0.0310813	1.39255	0.165549	0.287911	-10.3385
	CD27neg memory B-cells	-0.0021	0.0287319	-1.29312	0.197701	0.329502	-10.4546
	CD57pos Cytotoxic NK cells	0.0004	0.00203827	1.25896	0.209745	0.335592	-10.479
	Non plasma B-cells	0.0037	0.0445483	1.15062	0.251482	0.386895	-10.637
	unswitched memory B cell	0.0023	0.0324934	0.986819	0.325114	0.48165	-10.8146
	B cell	0.0043	0.0762514	0.848758	0.397193	0.567418	-10.9338
	eosinophil	-0.0011	0.0130786	-0.759345	0.448683	0.618873	-11.023
	natural killer cell	0.0007	0.00484118	0.610099	0.542599	0.723466	-11.1245
	Regulatory NK cells	-0.0002	0.00362759	-0.569591	0.569697	0.735092	-11.1493
	CD4-positive, alpha-beta T cell	-0.0022	0.0207593	-0.508107	0.612027	0.765034	-11.1963
	conventional dendritic cell	0.0006	0.0250986	0.339437	0.734694	0.890538	-11.2551
	plasmablast	0	0.00074868	0.0153265	0.987789	1	-10.5883
	regulatory T cell	0	0.00051606	0.00597288	0.995241	1	-11.2246
	T-helpers TEMRA	0	0.00013819	0.00085833	0.999316	1	-10.6869
	plasmacytoid dendritic cell, human	0	1.23e-06	1.02e-05	0.999992	1	-10.629
	Effector memory T-helpers	0	6.47e-06	-1.5e-06	0.999999	1	-11.2782
	fibroblast	0	2.27e-07	8.49e-07	0.999999	1	-10.539
	plasma cell	0	1.87e-18	9.42e-15	1	1	-11.3099

### Sheet: RSV-LRTI
RSV-LRTI	Cell	logFC	AveExpr	t	P.Value	adj.P.Val	B
	regulatory T cell	0.0009177	0.00081727	11.8068	5.49e-24	2.19e-22	42.6818
	macrophage	0.00018723	0.000173	4.82527	3.05e-06	6.1e-05	0.534271
	T cell	-0.0527068	0.174331	-2.93991	0.00373077	0.0497436	-6.24777
	class switched memory B cell	-0.0096744	0.0218274	-2.70517	0.00750825	0.0677408	-6.87668
	myeloid cell	0.0119977	0.0289651	2.66326	0.0084676	0.0677408	-6.9995
	non-classical monocyte	0.0148264	0.0334093	2.57815	0.0107637	0.0717578	-7.19314
	central memory CD8-positive, alpha-beta T cell	-0.0217083	0.060868	-2.38436	0.0181883	0.103933	-7.68521
	unswitched memory B cell	-0.0116534	0.0324887	-2.25958	0.0250917	0.125459	-7.94805
	B cell	-0.0249639	0.0767427	-2.15829	0.0322806	0.130266	-8.16449
	naive thymus-derived CD8-positive, alpha-beta T cell	-0.0170223	0.0303538	-2.13467	0.0341924	0.130266	-8.2291
	CD8+ Ttm	-0.0142438	0.0361562	-2.10475	0.0367538	0.130266	-8.29451
	Naive T-helpers	-0.0152357	0.0350392	-2.0791	0.0390798	0.130266	-8.3355
	CD27neg memory B-cells	-0.0090099	0.0290475	-2.04118	0.0427483	0.131533	-8.41557
	basophil	-0.0004046	0.00082329	-1.99802	0.047277	0.135077	-8.49258
	neutrophil	0.0216405	0.0533253	1.96092	0.0514892	0.135709	-8.58047
	Non plasma B-cells	-0.0146467	0.0446148	-1.93771	0.0542836	0.135709	-8.61421
	monocyte	0.0153194	0.0558708	1.86137	0.064384	0.151492	-8.76199
	CD8-positive, alpha-beta T cell	-0.0225454	0.0952156	-1.78044	0.0767541	0.170565	-8.91475
	Transitional memory T-helpers	-0.0031848	0.00303901	-1.72566	0.0861906	0.181454	-9.00209
	naive B cell	-0.0083548	0.0305648	-1.63603	0.103646	0.207292	-9.13662
	effector memory CD8-positive, alpha-beta T cell	-0.0121013	0.0386094	-1.57212	0.117744	0.216108	-9.26101
	granulocyte	0.0149888	0.0456345	1.56733	0.118859	0.216108	-9.26815
	classical monocyte	0.0113734	0.0506602	1.49738	0.136113	0.236718	-9.35923
	Central memory T-helpers	-0.0094026	0.01867	-1.38678	0.167288	0.27848	-9.54143
	eosinophil	-0.0043197	0.0121343	-1.36491	0.17405	0.27848	-9.54447
	CD4-positive, alpha-beta T cell	-0.0094852	0.0235002	-0.981425	0.32775	0.504232	-10.0155
	CD57neg Cytotoxic NK cells	-0.0024541	0.00954849	-0.899428	0.369672	0.547662	-10.0843
	CD57pos Cytotoxic NK cells	0.00059953	0.00190906	0.776144	0.438721	0.617718	-10.1413
	Regulatory NK cells	-0.0007339	0.00375375	-0.76074	0.447845	0.617718	-10.1822
	Cytotoxic NK cells	-0.0022378	0.0110339	-0.706235	0.48099	0.64132	-10.2383
	conventional dendritic cell	0.00220277	0.0253538	0.556209	0.578785	0.746819	-10.319
	natural killer cell	0.00120178	0.00455706	0.472723	0.637005	0.796256	-10.3656
	CD8-positive, alpha-beta memory T cell	0.00199261	0.0224791	0.351255	0.725824	0.879786	-10.4358
	effector memory CD8-positive, alpha-beta T cell, terminally differentiated	0.00140631	0.0168105	0.258551	0.796288	0.93681	-10.4368
	plasmablast	5.74e-08	0.00087247	0.0039251	0.996873	1	-10.4166
	T-helpers TEMRA	9.71e-09	0.00012519	0.00066198	0.999473	1	-10.4136
	Effector memory T-helpers	1.78e-10	6.43e-06	1.31e-05	0.99999	1	-10.4904
	fibroblast	-7.86e-13	1.13e-07	-5.77e-08	1	1	-10.488
	plasma cell	-1.17e-18	1.71e-18	-8.68e-14	1	1	-10.5
	plasmacytoid dendritic cell, human	2.57e-20	8.16e-20	1.9e-15	1	1	-10.4938

### Sheet: Covid-19 severity
Covid-19 severity	cell_type	logFC	AveExpr	t	P.Value	adj.P.Val	B
	macrophage	-0.000244269	0.000199664	-10.3266	8.07518e-18	3.23007e-16	26.4954
	CD8+ Ttm	0.0243837	0.0326869	6.97234	2.55959e-10	3.76576e-09	9.06134
	T cell	0.0689286	0.165045	6.95228	2.82432e-10	3.76576e-09	9.01676
	CD8-positive, alpha-beta T cell	0.0471006	0.0891565	6.79998	5.94184e-10	5.94184e-09	8.24202
	central memory CD8-positive, alpha-beta T cell	0.0311976	0.0571564	6.48009	2.77777e-09	2.22221e-08	6.72573
	effector memory CD8-positive, alpha-beta T cell	0.0234294	0.0351403	5.43832	3.355e-07	2.23667e-06	1.98987
	monocyte	-0.0196325	0.052907	-4.08637	8.42545e-05	0.000481454	-3.3273
	classical monocyte	-0.0180992	0.0480547	-3.90191	0.000165977	0.000829887	-3.98852
	myeloid cell	-0.00948633	0.0283168	-3.65479	0.000398519	0.00177119	-4.80278
	CD8-positive, alpha-beta memory T cell	0.00969521	0.0206817	3.38631	0.000987653	0.00395061	-5.70738
	basophil	0.000338238	0.000778984	3.33991	0.00114985	0.00408284	-5.84845
	Non plasma B-cells	-0.0121833	0.0510663	-3.3205	0.00122485	0.00408284	-5.87152
	effector memory CD8-positive, alpha-beta T cell, terminally differentiated	0.00902221	0.0151652	3.23056	0.00163603	0.00503393	-6.15737
	naive B cell	-0.00877548	0.0353026	-3.15921	0.00205027	0.00564753	-6.33777
	B cell	-0.0190606	0.0859283	-3.13843	0.00218809	0.00564753	-6.43183
	unswitched memory B cell	-0.0080798	0.0374904	-3.12821	0.00225901	0.00564753	-6.43703
	Cytotoxic NK cells	0.00361176	0.00964196	2.64407	0.00940657	0.0221331	-7.78705
	naive thymus-derived CD8-positive, alpha-beta T cell	0.0100236	0.029068	2.57497	0.0113725	0.0252723	-7.96261
	CD57neg Cytotoxic NK cells	0.00302639	0.00843388	2.3649	0.0198131	0.0417118	-8.45855
	CD57pos Cytotoxic NK cells	-0.000285218	0.00137006	-2.33315	0.021485	0.04297	-8.35734
	CD27neg memory B-cells	-0.00459273	0.0309194	-2.24608	0.0267261	0.0509069	-8.70313
	Central memory T-helpers	0.00723696	0.0183243	2.13839	0.0347308	0.0631469	-8.94947
	regulatory T cell	-2.50092e-05	0.000820088	-2.09638	0.0383756	0.0667401	-8.799
	Naive T-helpers	0.0068794	0.0323545	1.85786	0.0659015	0.109836	-9.48395
	Regulatory NK cells	0.000846811	0.00382833	1.7211	0.0880853	0.140936	-9.73422
	Transitional memory T-helpers	0.00190983	0.00414762	1.49472	0.137891	0.212141	-10.0839
	eosinophil	0.0022035	0.0116155	1.45345	0.148987	0.220722	-10.1424
	conventional dendritic cell	-0.0029681	0.0238237	-1.27987	0.203322	0.29046	-10.3726
	non-classical monocyte	-0.00345313	0.0299767	-1.12084	0.264833	0.365287	-10.5576
	neutrophil	-0.00293527	0.0537722	-0.508019	0.612472	0.805204	-11.0607
	class switched memory B cell	-0.000885438	0.0232036	-0.476694	0.634539	0.805204	-11.0816
	natural killer cell	-0.000452017	0.00386901	-0.46318	0.644163	0.805204	-11.0773
	CD4-positive, alpha-beta T cell	-0.00102873	0.0237282	-0.223903	0.823254	0.997884	-11.1876
	granulocyte	-0.00090894	0.046114	-0.179258	0.858069	1	-11.1747
	plasmablast	-5.28537e-07	0.00116798	-0.0300249	0.976102	1	-10.4618
	T-helpers TEMRA	4.08252e-09	0.000200139	0.000473553	0.999623	1	-11.1761
	fibroblast	-2.86271e-11	4.46429e-07	-1.67886e-06	0.999999	1	-10.494
	plasmacytoid dendritic cell, human	-4.90346e-12	2.68945e-06	-5.37352e-07	1	1	-11.1192
	plasma cell	-6.41644e-19	2.19332e-18	-7.56624e-14	1	1	-11.1925
	Effector memory T-helpers	-4.61673e-20	1.08372e-18	-5.53477e-15	1	1	-11.209

### Sheet: shared celltype
Names	total	elements									macrophage
PTB RSV-LRTI covid severity severe covid-19	7	myeloid cell									CD8+ Ttm
		naive thymus-derived CD8-positive, alpha-beta T cell									T cell
		basophil									CD8-positive, alpha-beta T cell
		T cell									central memory CD8-positive, alpha-beta T cell
		macrophage									effector memory CD8-positive, alpha-beta T cell
		CD8+ Ttm									monocyte
		central memory CD8-positive, alpha-beta T cell									classical monocyte
RSV-LRTI covid severity severe covid-19	4	CD27neg memory B-cells									myeloid cell
		Non plasma B-cells									CD8-positive, alpha-beta memory T cell
		unswitched memory B cell									basophil
		B cell									Non plasma B-cells
PTB covid severity severe covid-19	9	CD8-positive, alpha-beta T cell									effector memory CD8-positive, alpha-beta T cell, terminally differentiated
		monocyte									naive B cell
		CD8-positive, alpha-beta memory T cell									B cell
		classical monocyte									unswitched memory B cell
		Central memory T-helpers									Cytotoxic NK cells
		Cytotoxic NK cells									naive thymus-derived CD8-positive, alpha-beta T cell
		CD57neg Cytotoxic NK cells									CD57neg Cytotoxic NK cells
		effector memory CD8-positive, alpha-beta T cell									CD57pos Cytotoxic NK cells
		effector memory CD8-positive, alpha-beta T cell, terminally differentiated									CD27neg memory B-cells
PTB RSV-LRTI severe covid-19	1	Naive T-helpers									Central memory T-helpers
covid severity severe covid-19	1	naive B cell									regulatory T cell
RSV-LRTI covid severity	1	regulatory T cell
PTB RSV-LRTI	2	neutrophil
		class switched memory B cell
covid severity	1	CD57pos Cytotoxic NK cells
RSV-LRTI	1	non-classical monocyte
PTB	2	granulocyte
		Transitional memory T-helpers
